# Deep parallel characterization of AAV tropism and AAV-mediated transcriptional changes via single-cell RNA sequencing

**DOI:** 10.1101/2021.06.25.449955

**Authors:** David Brown, Michael Altermatt, Tatyana Dobreva, Sisi Chen, Alexander Wang, Matt Thomson, Viviana Gradinaru

**Affiliations:** Division of Biology and Biological Engineering, California Institute of Technology, Pasadena, CA, USA; Andrew and Peggy Cherng Department of Medical Engineering, California Institute of Technology, Pasadena, CA, USA; Division of Engineering and Applied Science, California Institute of Technology, Pasadena, CA, USA

## Abstract

Engineered variants of recombinant adeno-associated viruses (rAAVs) are being developed rapidly to meet the need for gene-therapy delivery vehicles with particular cell-type and tissue tropisms. While high-throughput AAV engineering and selection methods have generated numerous variants, subsequent tropism and response characterization have remained low throughput and lack resolution across the many relevant cell and tissue types. To fully leverage the output of these large screening paradigms across multiple targets, we have developed an experimental and computational single-cell RNA sequencing (scRNA-seq) pipeline for in vivo characterization of barcoded rAAV pools at unprecedented resolution. Using our platform, we have corroborated previously reported viral tropisms and discovered unidentified AAV capsid targeting biases. As expected, we observed that the tropism profile of AAV.CAP-B10 in mice was shifted toward neurons and away from astrocytes when compared with AAV-PHP.eB. Our transcriptomic analysis revealed that this neuronal bias is mainly due to increased targeting efficiency for glutamatergic neurons, which we confirmed by RNA fluorescence in situ hybridization. We further uncovered cell subtype tropisms of AAV variants in vascular and glial cells, such as low transduction of pericytes and Myoc+ astrocytes. Additionally, we have observed cell-type-specific responses to systemic AAV-PHP.eB administration, such as upregulation of genes involved in p53 signaling in endothelial cells three days post-injection, which return to control levels by day twenty-five. Such ability to parallelize the characterization of AAV tropism and simultaneously measure the transcriptional response of transduction will facilitate the advancement of safe and precise gene delivery vehicles.
