## Supplemental Table 4 for "Deep parallel characterization of AAV tropism and AAV-mediated transcriptional changes via single-cell RNA sequencing"

	10X Version	Animal ID	Target # Cells	Called Cells	Cell Ranger Called Cells	Predicted Multiplets	Transcriptome Sequencing Depth	Transcriptome Reads/Cell	Median UMIs/Cell	Median Genes/Cell	Variants Recovered	Virus Sequencing Depth	Virus Reads/Cell	Age at Extraction (Days)	Virus Incubation time (Days)	Percent of Virus UMIs Determined
20170615_TC0	2	TC0	7000	16299	18041	0	259521816	15922.56065	1117	668	Cell Typing Only	0	0	0	0	0
20170615_TC0_small	2	TC0	800	2435	2518	0	15895034	6527.734702	770	499	Cell Typing Only	0	0	0	0	0
20181127_TC1	2	62R	8450	6835	7841	0	355946958	52077.097	1954	1124	PHP.V1 CAG_mRuby2_NLS;PHP.eB CAG_mNeonGreen_NLS	1451304	212.3341624	70	18	70.7066471
20181127_TC1_small	2	62R	845	746	1236	0	9715709	13023.73861	1627.5	965	Cell Typing Only	0	0	70	0	0
20190111_BC1	2	11L	10000	1878	2431	0	284893999	151700.7449	1282	715.5	PHP.eB CAG_mNeonGreen_NLS;PHP.V1 CAG_mNeonGreen_NLS	7643006	4069.758253	73	14	58.16282107
20190112_LC1	2	XC1	10000	13719	15372	0	389718571	28407.21416	1382	779	Cell Typing Only	0	0	65	0	0
20190319_TC2	3	1N	10000	6443	12958	0	824944486	128037.3252	6470	2680	PHP.eB CAG_mNeonGreen_NLS;PHP.V1 CAG_tdTomato	14926860	2316.756169	77	16	73.22577129
20190321_BC2	3	4RL	10000	10346	22584	0	849484345	82107.5145	2991	1721.5	PHP.eB CAG_mNeonGreen_NLS;PHP.V1 CAG_mNeonGreen_NLS	12062084	1165.869321	79	18	76.87108473
20190321_BC2_small	3	4RL	1000	908	2517	0	15000924	16520.84141	1774	1122.5	Cell Typing Only	0	0	79	0	0
20190703_TC3	3	MA5N	10267	5906	12273	0	601486578	101843.3082	6758.5	2664	Cell Typing Only	0	0	57	0	0
20190703_TC3_small	3	MA5N	1027	672	2100	0	20069558	29865.41369	4362	1935	Cell Typing Only	0	0	57	0	0
20190711_TC4	3	MA7L	10000	12468	21053	0	597488132	47921.73019	2802.5	1263	CAP-B10 CAG_mNeonGreen_NLS	19518834	1565.514437	65	23	67.6706622
20190712_TC5	3	MA2R	10000	12247	17176	0	586323124	47874.83661	5779	2514	PHP.eB CAG_mNeonGreen_NLS;CAP-B10 CAG_tdTomato_NLS	3020620	246.6416265	66	24	59.51856557
20190713_TC6	3	MA4LR	10000	11350	17436	0	584377747	51487.02617	6411	2698	PHP.eB CAG_tdTomato_NLS;CAP-B10 CAG_mNeonGreen_NLS	7545370	664.7903084	67	25	60.68184104
20190713_TC7	3	MA6R	10000	12107	17652	0	614173437	50728.78806	6110	2633	PHP.eB CAG_mNeonGreen_NLS	1464207	120.9388783	67	25	68.95336544
20190807_LC2	3	MA13Ri	10000	19539	27898	0	461364252	23612.48027	3971	1976	Cell Typing Only	0	0	64	0	0
20190807_LC2_small	3	MA13Ri	1000	2262	2936	0	15815430	6991.790451	1756	1086	Cell Typing Only	0	0	64	0	0
20191027_BC3	3	MA19R	10000	19274	23983	0	347556767	18032.41502	3084	1599.5	Cell Typing Only	0	0	66	0	0
20200720_BC4_1	3	MA29RR	10000	10073	42008	0	475256333	47181.21046	2434	1367	PHP.V1 UBC_mCherry;PHP.C2 UBC_mCherry;CAP-B10 UBC_mCherry;AAV9 UBC_mCherry;PHP.eB UBC_mCherry;PHP.C1 UBC_mCherry;PHP.B UBC_mCherry	59588394	5915.655118	66	21	69.95587645
20200720_BC4_1_small	3	MA29RR	1000	2123	3489	0	14629656	6891.029675	1358	870	Cell Typing Only	0	0	66	0	0
20200720_BC4_2	3	MA29RR	10000	21352	29258	0	543326002	25446.14097	2920	1552	PHP.V1 UBC_mCherry;PHP.C2 UBC_mCherry;CAP-B10 UBC_mCherry;AAV9 UBC_mCherry;PHP.eB UBC_mCherry;PHP.C1 UBC_mCherry;PHP.B UBC_mCherry	68036776	3186.435744	66	21	69.9813838
20200807_C1	3	MA33RR	10000	16084	18102	0	392457991	24400.5217	1356	791	Cell Typing Only	0	0	52	0	0
20200907_C3	3	MA39N	10000	13817	18837	0	404767612	29294.89846	3882	1844	Cell Typing Only	0	0	68	0	0
20200903_TC8	3	XC37RL	10000	13265	16668	0	381078812	28728.14263	3985	1903	Cell Typing Only	0	0	64	0	0
20200904_TC9	3	XC38RR	10000	13525	16967	0	376864797	27864.31031	4113	1960	Cell Typing Only	0	0	65	0	0
20201119_C4	3	MA41	10000	16696	22715	0	943391794	56504.06049	6509	2601	Cell Typing Only	0	0	72	0	0
20201120_TC10	3	MA40	10000	16888	23411	0	1009765957	59791.92071	7630	3026	Cell Typing Only	0	0	73	0	0
