## Supplemental Table 6 for "Deep parallel characterization of AAV tropism and AAV-mediated transcriptional changes via single-cell RNA sequencing"

### Sheet: Astrocyte Cluster 21 vs Rest
Gene ID	Gene Name	P Non Zero	P Non Zero Rest
ENSMUSG00000026697	Myoc	0.516052	0.005962
ENSMUSG00000066705	Fxyd6	0.666319	0.055368

### Sheet: OPC Cluster 34 vs Rest
Gene ID	Gene Name	P Non Zero	P Non Zero Rest
ENSMUSG00000020914	Top2a	0.623246	0.003591
ENSMUSG00000022033	Pbk	0.546269	0.002824
ENSMUSG00000074476	Spc24	0.529354	0.010301
ENSMUSG00000028312	Smc2	0.564362	0.070074
ENSMUSG00000024590	Lmnb1	0.511738	0.059765

### Sheet: Pericyte Cluster 8 vs 15
Gene ID	Gene Name	P Non Zero	P Non Zero Rest
ENSMUSG00000041378	Cldn5	0.941311	0.053489
ENSMUSG00000079018	Ly6c1	0.939259	0.05523
ENSMUSG00000075602	Ly6a	0.922437	0.038556
ENSMUSG00000031239	Itm2a	0.922896	0.064859
ENSMUSG00000030237	Slco1a4	0.875044	0.034785
ENSMUSG00000026921	Egfl7	0.884304	0.047185
ENSMUSG00000055148	Klf2	0.907689	0.090837
ENSMUSG00000028645	Slc2a1	0.884415	0.066748
ENSMUSG00000001240	Ramp2	0.857985	0.043059
ENSMUSG00000030096	Slc6a6	0.847274	0.042704
ENSMUSG00000058297	Spock2	0.886993	0.087837
ENSMUSG00000030413	Pglyrp1	0.815622	0.019956
ENSMUSG00000039167	Adgrl4	0.800163	0.015719
ENSMUSG00000020154	Ptprb	0.801111	0.019852
ENSMUSG00000022587	Ly6e	0.844881	0.075104
ENSMUSG00000040584	Abcb1a	0.779185	0.016
ENSMUSG00000042116	Vwa1	0.787822	0.035037
ENSMUSG00000030235	Slco1c1	0.806859	0.055904
ENSMUSG00000033960	Jcad	0.79897	0.052985
ENSMUSG00000029802	Abcg2	0.795356	0.050193
ENSMUSG00000020077	Srgn	0.749859	0.01957
ENSMUSG00000026193	Fn1	0.743726	0.017119
ENSMUSG00000003032	Klf4	0.769311	0.046859
ENSMUSG00000044258	Ctla2a	0.733444	0.021607
ENSMUSG00000056492	Adgrf5	0.781081	0.064267
ENSMUSG00000020577	Tspan13	0.784541	0.067659
ENSMUSG00000042099	Kank3	0.736667	0.027422
ENSMUSG00000023336	Wfdc1	0.724963	0.022267
ENSMUSG00000040451	Sgms1	0.758133	0.054652
ENSMUSG00000023067	Cdkn1a	0.747133	0.046919
ENSMUSG00000020717	Pecam1	0.688541	0.012489
ENSMUSG00000025902	Sox17	0.679733	0.008207
ENSMUSG00000005533	Igf1r	0.781215	0.092496
ENSMUSG00000000530	Acvrl1	0.710022	0.037467
ENSMUSG00000028780	Sema3c	0.680296	0.015348
ENSMUSG00000029484	Anxa3	0.741963	0.064281
ENSMUSG00000016494	Cd34	0.701481	0.035444
ENSMUSG00000005125	Ndrg1	0.700852	0.036741
ENSMUSG00000031871	Cdh5	0.656052	0.007741
ENSMUSG00000038415	Foxq1	0.664719	0.01817
ENSMUSG00000027375	Mal	0.711141	0.053711
ENSMUSG00000025085	Ablim1	0.751444	0.091556
ENSMUSG00000040488	Ltbp4	0.72023	0.065541
ENSMUSG00000025608	Podxl	0.649148	0.013333
ENSMUSG00000047446	Arl4a	0.748304	0.093941
ENSMUSG00000070637	Srarp	0.637111	0.009393
ENSMUSG00000028776	Tinagl1	0.666481	0.032281
ENSMUSG00000009687	Fxyd5	0.695163	0.05463
ENSMUSG00000032359	Ctsh	0.683511	0.050504
ENSMUSG00000019966	Kitl	0.707844	0.076533
ENSMUSG00000001247	Lsr	0.612333	0.008519
ENSMUSG00000030157	Clec2d	0.704674	0.079111
ENSMUSG00000032348	Gsta4	0.656615	0.057074
ENSMUSG00000045954	Cavin2	0.589785	0.010674
ENSMUSG00000041313	Slc7a1	0.600881	0.019333
ENSMUSG00000029086	Prom1	0.581911	0.0092
ENSMUSG00000062960	Kdr	0.591119	0.015807
ENSMUSG00000032278	Paqr5	0.575081	0.005978
ENSMUSG00000000489	Pdgfb	0.60183	0.026807
ENSMUSG00000046470	Sox18	0.57097	0.007119
ENSMUSG00000020186	Csrp2	0.602089	0.027852
ENSMUSG00000032698	Lmo2	0.595348	0.02343
ENSMUSG00000040010	Slc7a5	0.586859	0.020015
ENSMUSG00000027111	Itga6	0.584985	0.019104
ENSMUSG00000045092	S1pr1	0.67557	0.08863
ENSMUSG00000022747	St3gal6	0.598689	0.033837
ENSMUSG00000025986	Slc39a10	0.67883	0.094237
ENSMUSG00000041134	Cyyr1	0.552548	0.006815
ENSMUSG00000033377	Palmd	0.625415	0.056141
ENSMUSG00000033685	Ucp2	0.589274	0.031104
ENSMUSG00000021638	Ocln	0.547556	0.00897
ENSMUSG00000033032	Afap1l1	0.552533	0.016978
ENSMUSG00000050105	Grrp1	0.538281	0.010274
ENSMUSG00000006386	Tek	0.539956	0.012489
ENSMUSG00000034738	Nostrin	0.616815	0.064385
ENSMUSG00000024395	Lims2	0.562267	0.027504
ENSMUSG00000028655	Mfsd2a	0.572674	0.035667
ENSMUSG00000041012	Cmtm8	0.527333	0.008948
ENSMUSG00000031775	Pllp	0.545133	0.022756
ENSMUSG00000027985	Lef1	0.572719	0.041274
ENSMUSG00000026566	Mpzl1	0.550259	0.027348
ENSMUSG00000022969	Il10rb	0.592415	0.056985
ENSMUSG00000021263	Degs2	0.502978	0.003585
ENSMUSG00000029101	Rgs12	0.544022	0.028548
ENSMUSG00000053702	Nebl	0.543163	0.028615
ENSMUSG00000075010	AW112010	0.502948	0.005978
ENSMUSG00000031626	Sorbs2	0.568059	0.048356
ENSMUSG00000021745	Ptprg	0.574659	0.053311
ENSMUSG00000098098	Bvht	0.516037	0.016652
ENSMUSG00000011958	Bnip2	0.623289	0.0902
ENSMUSG00000061665	Cd2ap	0.606933	0.078059
ENSMUSG00000054404	Slfn5	0.5708	0.052474
ENSMUSG00000053062	Jam2	0.536511	0.030748
ENSMUSG00000032679	Cd59a	0.502081	0.011467
ENSMUSG00000031661	Nkd1	0.527659	0.033481
ENSMUSG00000030536	Iqgap1	0.607793	0.0894
ENSMUSG00000032786	Alas1	0.533511	0.041785
ENSMUSG00000021171	Esyt2	0.572244	0.072511
ENSMUSG00000022797	Tfrc	0.545467	0.054274
ENSMUSG00000037434	Slc30a1	0.502793	0.027556
ENSMUSG00000025037	Maoa	0.511815	0.039756
ENSMUSG00000004837	Grap	0.507993	0.03817
ENSMUSG00000021669	Col4a3bp	0.517237	0.04597
ENSMUSG00000008575	Nfib	0.590281	0.097252
ENSMUSG00000046718	Bst2	0.518037	0.046785
ENSMUSG00000028041	Adam15	0.541422	0.063133
ENSMUSG00000074457	S100a16	0.588644	0.097615
ENSMUSG00000035863	Palm	0.56397	0.080067
ENSMUSG00000004044	Cavin1	0.583481	0.098378
ENSMUSG00000028152	Tspan5	0.54123	0.069096
ENSMUSG00000027803	Wwtr1	0.545348	0.073711
ENSMUSG00000016487	Ppfibp1	0.520156	0.059156
ENSMUSG00000027506	Tpd52	0.545326	0.078807
ENSMUSG00000028195	Ccn1	0.501778	0.050356
ENSMUSG00000039959	Hip1	0.518704	0.06423
ENSMUSG00000032232	Cgnl1	0.539333	0.079993
ENSMUSG00000071042	Rasgrp3	0.52563	0.071793
ENSMUSG00000022462	Slc38a2	0.542607	0.086689
ENSMUSG00000038400	Pmepa1	0.525393	0.076467
ENSMUSG00000023022	Lima1	0.504141	0.063674
ENSMUSG00000028988	Ctnnbip1	0.508548	0.073593
ENSMUSG00000044786	Zfp36	0.538422	0.096415
ENSMUSG00000022272	Myo10	0.504363	0.075541
ENSMUSG00000035828	Pim3	0.516726	0.086481
ENSMUSG00000020570	Sypl	0.530444	0.099348
ENSMUSG00000024286	Ccny	0.500059	0.087711
